# Beyond antibiotic resistance: the *whiB7* transcription factor coordinates an adaptive response to alanine starvation in mycobacteria

**DOI:** 10.1101/2023.06.02.543512

**Authors:** Nicholas C. Poulton, Michael A. DeJesus, Vanisha Munsamy-Govender, Cameron G. Roberts, Zachary A. Azadian, Barbara Bosch, Karl Matthew Lin, Shuqi Li, Jeremy M. Rock

## Abstract

Pathogenic mycobacteria are a significant cause of morbidity and mortality worldwide. These bacteria are highly intrinsically drug resistant, making infections challenging to treat. The conserved *whiB7* stress response is a key contributor to mycobacterial intrinsic drug resistance. Although we have a comprehensive structural and biochemical understanding of WhiB7, the complex set of signals that activate *whiB7* expression remain less clear. It is believed that *whiB7* expression is triggered by translational stalling in an upstream open reading frame (uORF) within the *whiB7* 5’ leader, leading to antitermination and transcription into the downstream *whiB7* ORF. To define the signals that activate *whiB7*, we employed a genome-wide CRISPRi epistasis screen and identified a diverse set of 150 mycobacterial genes whose inhibition results in constitutive *whiB7* activation. Many of these genes encode amino acid biosynthetic enzymes, tRNAs, and tRNA synthetases, consistent with the proposed mechanism for *whiB7* activation by translational stalling in the uORF. We show that the ability of the *whiB7* 5’ regulatory region to sense amino acid starvation is determined by the coding sequence of the uORF. The uORF shows considerable sequence variation among different mycobacterial species, but it is universally and specifically enriched for alanine. Providing a potential rationalization for this enrichment, we find that while deprivation of many amino acids can activate *whiB7* expression, *whiB7* specifically coordinates an adaptive response to alanine starvation by engaging in a feedback loop with the alanine biosynthetic enzyme, *aspC*. Our results provide a holistic understanding of the biological pathways that influence *whiB7* activation and reveal an extended role for the *whiB7* pathway in mycobacterial physiology, beyond its canonical function in antibiotic resistance. These results have important implications for the design of combination drug treatments to avoid *whiB7* activation, as well as help explain the conservation of this stress response across a wide range of pathogenic and environmental mycobacteria.
