## Supplemental_Data_2_whiB7_uORF_variants for "Beyond antibiotic resistance: the *whiB7* transcription factor coordinates an adaptive response to alanine starvation in mycobacteria"

### Sheet: Key
Supplemental data 2: List of identified whiB7 uORF mutations from clinical isolate WGS database
Column name	Column description
Position	Nucleotide position of the indicated SNP in the H37Rv reference genome (NC_018143)
nt change coding strand	Nucleotide change to the coding (non-template) strand of the whiB7 uORF
Fig. S4 name	Name of the mutation if tested in supplemental figure 4
AA Change	Amino acid change resulting from the indicated mutation
Mutant AA Sequence	Predicted amino acid sequence of the whiB7 uORF variants harboring that mutation
Concensus AA sequence	Concensus (wild-type) whiB7 uORF sequence from H37Rv
# Occurrences	Number of strains with that mutation in our database of 45,473 whole genome sequences. Mutations with a single occurrence were omitted from this analysis
Sublineages	Sublineage designation for all mutants with the indicated mutation. Numerator = number of isolates with the mutation in the indicated sublineage. Denominator = total number of strains in our database belonging to the indicated sublineage. None = sublineage call was not confident.
Sample Drug Resistance	Genotypic drug resistance prediction for all strains with the indicated mutation. Numerator = number of isolates with the mutation and the drug resistance genotype. Denominator = total number of strains in our database with the indicated drug resistance genotype
Accession #	Accession numbers for all strains in our database with the indicated mutation
Identified by Reeves et al. PMID: (23380727)	Was the indicated mutations previously identified by Reeves et al? TRUE = yes, FALSE = no
Identified by Kaur et al. (PMID: 26786660)	Was the indicated mutations previously identified by Kaur et al? TRUE = yes, FALSE = no

### Sheet: uORF variants
Position	nt change (coding strand)	Fig. S4 name	AA Change	Mutant AA Sequence	Concensus AA sequence	# occurrences	Sublineages	Sample Drug Resistance	Accession #	Identified by Reeves et al. PMID: (23380727)	Identified by Kaur et al. (PMID: 26786660)
3568918	G>C	Ala13Pro	A to P: ------------P----------------------------	VIDNNAFGVGAAPAVPTAGTPHSKNRVAAATDESVERGST_	VIDNNAFGVGAAAAVPTAGTPHSKNRVAAATDESVERGST*	146	None: 2/2223, lineage4.1: 2/188, lineage4.1.2: 142/971	(Ethambutol, Isoniazid): 4/157, (Ethambutol, Isoniazid, Pyrazinamide): 1/46, (Ethambutol, Rifampicin, Isoniazid): 1/328, (Isoniazid,): 23/1780, (Kanamycin, Rifampicin, Ethambutol, Isoniazid, Ofloxacin): 2/20, (Rifampicin, Ethambutol, Isoniazid): 1/499, (Rifampicin, Ethambutol, Isoniazid, Pyrazinamide): 3/381, (Rifampicin, Isoniazid): 9/1029, (Rifampicin,): 3/881, (Streptomycin, Isoniazid): 3/593,…	(PRJEB10385, ERR1035121), (PRJEB1366, ERR279523), (PRJEB1366, ERR279618), (PRJEB1366, ERR279631), (PRJEB1366, ERR495054), (PRJEB1366, ERR495149), (PRJEB1366, ERR495162), (PRJEB1366, ERR495194), (PRJEB15382, ERR1633826), (PRJEB15382, ERR1633920), (PRJEB15382, ERR1633934), (PRJEB21685, ERR2027242), (PRJEB21685, ERR2027256), (PRJEB2221, ERR117638), (PRJEB2221, ERR123942), (PRJEB2221, ERR230080), (PR…	FALSE	FALSE
3568854	C>T	NA	S to F: ---------------------------------F-------	VIDNNAFGVGAAAAVPTAGTPHSKNRVAAATDEFVERGST_	VIDNNAFGVGAAAAVPTAGTPHSKNRVAAATDESVERGST*	110	None: 1/2223, lineage3: 109/3537	(Ethambutol, Rifampicin, Isoniazid, Ofloxacin): 1/81, (Ethambutol, Rifampicin, Isoniazid, Ofloxacin, Pyrazinamide): 2/85, (Ethambutol, Rifampicin, Isoniazid, Pyrazinamide): 1/150, (Ethambutol, Rifampicin, Streptomycin, Isoniazid, Pyrazinamide): 1/1017, (Isoniazid,): 2/1780, (Ofloxacin,): 1/142, (Pyrazinamide,): 1/219, (Rifampicin, Ethambutol, Isoniazid): 1/499, (Rifampicin, Isoniazid): 1/1029, (R…	(PRJEB10385, ERR1034697), (PRJEB2057, ERR023743), (PRJEB2057, ERR023749), (PRJEB2057, ERR023750), (PRJEB2057, ERR023751), (PRJEB2057, ERR023752), (PRJEB21685, ERR2027288), (PRJEB2221, ERR114445), (PRJEB2221, ERR114448), (PRJEB2221, ERR114455), (PRJEB2221, ERR117658), (PRJEB2221, ERR228137), (PRJEB2221, ERR228235), (PRJEB2221, ERR266581), (PRJEB2221, ERR270646), (PRJEB2221, ERR270687), (PRJEB2221,…	FALSE	FALSE
3568896	delC	His22fs (delG)	frameshift	VIDNNAFGVGAAAAVPTAGTPIARTVSPPRLTSPWSGALRKRYVISPVSPDGHGPEVTGSVAKLSGHLPTAASLVRITFEEPPPDQEAGETGHVHCDDCSDHGRRADDMRDATAGGAVPCR*	VIDNNAFGVGAAAAVPTAGTPHSKNRVAAATDESVERGST*	22	lineage2.2: 2/316, lineage2.2.1: 15/9163, lineage2.2.2: 2/747, lineage4.4.1.1: 1/1218, lineage4.5: 1/533, lineage4.6: 1/187	(Ethambutol, Rifampicin, Isoniazid, Ofloxacin, Pyrazinamide): 1/85, (Ethambutol, Rifampicin, Isoniazid, Pyrazinamide): 1/150, (Ethambutol, Rifampicin, Streptomycin, Isoniazid): 1/1386, (Ethambutol, Rifampicin, Streptomycin, Isoniazid, Ofloxacin): 11/380, (Rifampicin, Isoniazid, Pyrazinamide, Ethambutol, Streptomycin, Ofloxacin): 1/617, (Rifampicin, Streptomycin, Isoniazid, Ofloxacin, Ethambutol):…	(PRJDB7006, DRR130059), (PRJDB7006, DRR130066), (PRJDB7006, DRR130176), (PRJEB12951, ERR1394278), (PRJEB25972, ERR2510489), (PRJEB25972, ERR2510561), (PRJEB25997, ERR2515636), (PRJEB39561, ERR5864938), (PRJEB39561, ERR5864939), (PRJEB39561, ERR5864940), (PRJEB39561, ERR5864941), (PRJEB39561, ERR5864942), (PRJEB39561, ERR5864943), (PRJEB39561, ERR5864944), (PRJEB39561, ERR5864945), (PRJEB39561, ER…	TRUE	FALSE
3568871	C>T	NA	NA: synonymous	VIDNNAFGVGAAAAVPTAGTPHSKNRVAAATDESVERGST_	VIDNNAFGVGAAAAVPTAGTPHSKNRVAAATDESVERGST*	16	None: 8/2223, lineage2.2.1.1: 7/570, lineage4: 1/814	(Ethambutol, Rifampicin, Streptomycin, Isoniazid, Ofloxacin): 1/380, (Ethambutol, Rifampicin, Streptomycin, Isoniazid, Pyrazinamide): 1/1017, (Rifampicin, Isoniazid): 1/1029, (Rifampicin, Isoniazid, Pyrazinamide, Ethambutol, Kanamycin, Streptomycin, Ofloxacin): 1/444, (Rifampicin, Isoniazid, Pyrazinamide, Ethambutol, Streptomycin, Ofloxacin): 2/617, (Rifampicin, Streptomycin, Isoniazid, Ofloxacin…	(PRJEB11653, ERR1213887), (PRJEB25972, ERR2510252), (PRJEB25972, ERR2510305), (PRJEB25972, ERR2510870), (PRJEB25972, ERR2510871), (PRJEB27244, ERR3170439), (PRJEB27244, ERR3170462), (PRJEB27244, ERR3170481), (PRJEB27446, ERR2679250), (PRJEB27446, ERR2679258), (PRJEB27446, ERR2679278), (PRJEB31023, ERR3132127), (PRJEB32037, ERR3275906), (PRJEB7727, ERR551857), (PRJNA233337, SRR1173245), (PRJNA3933…	FALSE	FALSE
3568890	A>C	His22Pro	H to P: ---------------------P-------------------	VIDNNAFGVGAAAAVPTAGTPPSKNRVAAATDESVERGST_	VIDNNAFGVGAAAAVPTAGTPHSKNRVAAATDESVERGST*	6	lineage1.1.2.2: 1/951, lineage4.3: 5/2990	(Ethambutol, Rifampicin, Streptomycin, Isoniazid): 3/1386, (Ethambutol, Rifampicin, Streptomycin, Isoniazid, Pyrazinamide): 2/1017, None: 1/27783	(PRJEB39561, ERR5865550), (PRJEB39561, ERR5865551), (PRJEB39561, ERR5866222), (PRJEB39561, ERR5866223), (PRJEB39561, ERR5866224), (PRJNA401515, SRR6044891)	FALSE	FALSE
3568837	A>G	NA	T to A: ---------------------------------------A-	VIDNNAFGVGAAAAVPTAGTPHSKNRVAAATDESVERGSA_	VIDNNAFGVGAAAAVPTAGTPHSKNRVAAATDESVERGST*	6	lineage4.3: 5/2990, lineage4.3.4.2: 1/2155	(Rifampicin, Ofloxacin, Ethambutol, Isoniazid): 1/82, (Rifampicin, Streptomycin, Ethambutol, Isoniazid): 3/321, (Rifampicin, Streptomycin, Ethambutol, Isoniazid, Pyrazinamide): 2/472	(PRJEB11460, ERR1193864), (PRJEB26000, ERR2516412), (PRJEB39561, ERR5865502), (PRJEB39561, ERR5865503), (PRJEB9680, ERR552032), (PRJEB9680, ERR552033)	FALSE	FALSE
3568893	C>G	NA	P to R: --------------------R--------------------	VIDNNAFGVGAAAAVPTAGTRHSKNRVAAATDESVERGST_	VIDNNAFGVGAAAAVPTAGTPHSKNRVAAATDESVERGST*	5	lineage4.3: 5/2990	(Ethambutol, Rifampicin, Streptomycin, Isoniazid): 4/1386, (Rifampicin, Isoniazid, Pyrazinamide, Ethambutol, Kanamycin, Streptomycin, Ofloxacin): 1/444	(PRJEB11460, ERR1193862), (PRJEB30933, ERR3148178), (PRJEB39561, ERR5866041), (PRJEB39561, ERR5866042), (PRJEB39561, ERR5866043)	FALSE	FALSE
3568953	T>G	Val1Gly (start lost)	V to G: G----------------------------------------	GIDNNAFGVGAAAAVPTAGTPHSKNRVAAATDESVERGST_	VIDNNAFGVGAAAAVPTAGTPHSKNRVAAATDESVERGST*	3	None: 3/2223	None: 3/27783	(PRJEB1291, ERR219193), (PRJEB1291, ERR219197), (PRJEB1291, ERR219202)	FALSE	FALSE
3568890_3568891	insATAG	His22fs (insCTAT)	frameshift	VIDNNAFGVGAAAAVPTAGTPHR*	VIDNNAFGVGAAAAVPTAGTPHSKNRVAAATDESVERGST*	3	lineage2.2.1: 3/9163	(Ethambutol, Rifampicin, Streptomycin, Isoniazid): 3/1386	(PRJEB39561, ERR5866154), (PRJEB39561, ERR5866155), (PRJEB39561, ERR5866156)	FALSE	FALSE
3568856	G>T	NA	E to D: --------------------------------D--------	VIDNNAFGVGAAAAVPTAGTPHSKNRVAAATDDSVERGST_	VIDNNAFGVGAAAAVPTAGTPHSKNRVAAATDESVERGST*	3	lineage2.2.1: 3/9163	(Ethambutol, Rifampicin, Streptomycin, Isoniazid): 3/1386	(PRJEB39561, ERR5866154), (PRJEB39561, ERR5866155), (PRJEB39561, ERR5866156)	FALSE	FALSE
3568909	C>T	NA	P to S: ---------------S-------------------------	VIDNNAFGVGAAAAVSTAGTPHSKNRVAAATDESVERGST_	VIDNNAFGVGAAAAVPTAGTPHSKNRVAAATDESVERGST*	2	lineage4.5: 2/533	None: 2/27783	(PRJEB23157, ERR2179594), (PRJNA268900, SRR1723903)	FALSE	FALSE
3568898	NA	NA	frameshift	VIDNNAFGVGAAAAVPTAGPPIARTVSPPRLTSPWSGALRKRYVISPVSPDGHGPEVTGSVAKLSGHLPTAASLVRITFEEPPPDQEAGETGHVHCDDCSDHGRRADDMRDATAGGAVPCR*	VIDNNAFGVGAAAAVPTAGTPHSKNRVAAATDESVERGST*	2	lineage2.2.1: 2/9163	(Ethambutol, Rifampicin, Streptomycin, Isoniazid, Pyrazinamide): 2/1017	(PRJNA229333, SRR1163031), (PRJNA229333, SRR1167079)	FALSE	FALSE
3568890_3568891	insA	NA	frameshift	VIDNNAFGVGAAAAVPTAGTPQ*	VIDNNAFGVGAAAAVPTAGTPHSKNRVAAATDESVERGST*	2	lineage2.2.1: 2/9163	(Rifampicin, Isoniazid, Pyrazinamide, Ethambutol, Kanamycin, Streptomycin, Ofloxacin): 2/444	(PRJNA229622, SRR1158907), (PRJNA229622, SRR1181132)	FALSE	FALSE
3568859	C>A	NA	D to E: -------------------------------E---------	VIDNNAFGVGAAAAVPTAGTPHSKNRVAAATEESVERGST_	VIDNNAFGVGAAAAVPTAGTPHSKNRVAAATDESVERGST*	2	lineage4.8: 2/3234	None: 2/27783	(PRJEB2221, ERR117647), (PRJNA282721, SRR2100214)	FALSE	FALSE
3568852	NA	NA	frameshift	VIDNNAFGVGAAAAVPTAGTPHSKNRVAAATDESWSGALRKRYVISPVSPDGHGPEVTGSVAKLSGHLPTAASLVRITFEEPPPDQEAGETGHVHCDDCSDHGRRADDMRDATAGGAVPCR*	VIDNNAFGVGAAAAVPTAGTPHSKNRVAAATDESVERGST*	2	lineage2.2.1: 2/9163	(Rifampicin, Isoniazid, Pyrazinamide, Ethambutol, Streptomycin, Ofloxacin): 2/617	(PRJEB26001, ERR2516825), (PRJEB26001, ERR2517013)	FALSE	TRUE
3568848	A>G	NA	E to G: -----------------------------------G-----	VIDNNAFGVGAAAAVPTAGTPHSKNRVAAATDESVGRGST_	VIDNNAFGVGAAAAVPTAGTPHSKNRVAAATDESVERGST*	2	lineage3: 1/3537, lineage4.5: 1/533	(Rifampicin,): 1/881, None: 1/27783	(PRJEB32684, ERR3335780), (PRJNA187550, SRR671846)	FALSE	FALSE
