## Supplemental_file_plasmids_primers for "Beyond antibiotic resistance: the *whiB7* transcription factor coordinates an adaptive response to alanine starvation in mycobacteria"

### Sheet: Plasmids
Figure	Species	Promoter:gene	Description	Plasmid number	Resistance
1B,E	M. smegmatis	NA	Empty complementation vector	plRL91 (plAW145)	Nat
1B	M. smegmatis	PEM7:zeoR	zeoR driven by EM7 promoter	plRL284	Nat, Zeo
1A-C, 2A-C	M. smegmatis	PwhiB7:zeoR	zeoR driven by M. smegmatis whiB7 + 500 bp region	plRL285	Nat, Zeo (inducible)
1E	M. smegmatis	P300:mScarlet	mScarlet driven by p300 promoter	plRL286	Nat
1A,D-F, S1A, S2C,D,F, 3A,B	M. smegmatis	PwhiB7:mScarlet	mScarlet driven by M. smegmatis whiB7 + 500 bp region	plRL287	Nat
1F, S1B, S2E, 3A,C	M. tuberculosis	PwhiB7:mScarlet	mScarlet driven by M. tuberculosis whiB7 + 500 bp region	plRL277	Zeo
3E,F, S4A-C	M. smegmatis	PwhiB7:whiB7 WT	whiB7 driven by WT regulatory region	plRL288	Nat
3E,F, S4A-C	M. smegmatis	PwhiB7:whiB7 His-less	whiB7 driven by regulatory region with His-less uORF	plRL289	Nat
3E,F, S4A-C	M. smegmatis	PwhiB7:whiB7 Trp-less	whiB7 driven by regulatory region with Trp-less uORF	plRL290	Nat
S4C	Hybrid	PwhiB7-Mtb:whiB7 Msmeg	M. smegmatis whiB7 driven by Mtb regulatory region (+500 bp)	plRL291	Nat
S4C	Hybrid	PwhiB7 Mtb (Ala13Pro uORF):whiB7 Msmeg	M. smegmatis whiB7 driven by Mtb regulatory region (+500 bp) with Ala13Pro mutation in uORF	plRL292	Nat
S4C	Hybrid	PwhiB7-Mtb-His22fs-delG-uORF:whiB7 Msmeg	M. smegmatis whiB7 driven by Mtb regulatory region (+500 bp) with His22fs delG mutation in uORF	plRL293	Nat
S4C	Hybrid	PwhiB7-Mtb-His22Pro-uORF:whiB7 Msmeg	M. smegmatis whiB7 driven by Mtb regulatory region (+500 bp) with His22ProPro mutation in uORF	plRL294	Nat
S4C	Hybrid	PwhiB7-Mtb-Val1Gly-start-lost-uORF:whiB7 Msmeg	M. smegmatis whiB7 driven by Mtb regulatory region (+500 bp) with Val1Gly start lost uORF mutation in uORF	plRL295	Nat
S4C	Hybrid	PwhiB7-Mtb-His22fs-insCTAT-uORF:whiB7 Msmeg	M. smegmatis whiB7 driven by Mtb regulatory region (+500 bp) with His22fs (insCTAT) mutation in uORF	plRL296	Nat
1A-F, S1A, 2A, S2C-F, 3A,B,E,F, S4A-C	M. smegmatis	NA	Tweety integrase suicide vector	plRL62	Amp/carb
1F, S1B, S2E, 3A,C	M. tuberculosis	NA	Giles integrase suicide vector	plRL40	Amp/carb
1C,E, S2A-F, 3A,F, S4B, 4C,D, S5A-C, 5A-D	Both	NA	L5 integrase suicide vector	plRL19	Amp/carb

### Sheet: CRISPRi sgRNAs
Figure	Species	Target gene	Plasmid	Length	PAM score	sgRNA sequence	Top oligonucleotide	Bottom oligonucleotide
1E, S2C,F	M. smegmatis	argD	plNP459	24	1	GTTGGCCTCGGTGCCGGAGTTGCA	GGGAGTTGGCCTCGGTGCCGGAGTTGCA_x000D_	AAAC_x000D_TGCAACTCCGGCACCGAGGCCAAC
1C	M. smegmatis	argD	plNP457	22	15	ATGACCGCGGGATGGCGGTGCC	GGGAATGACCGCGGGATGGCGGTGCC_x000D_	AAAC_x000D_GGCACCGCCATCCCGCGGTCAT
1E	M. smegmatis	argD	plNP460	22	21	GCGGCGACCAGATAGCCGGCGG	GGGAGCGGCGACCAGATAGCCGGCGG_x000D_	AAAC_x000D_CCGCCGGCTATCTGGTCGCCGC
S2D	M. smegmatis	asd	plNP533	22	8	GACACCAACAGCTCGGGGATGC	GGGAGACACCAACAGCTCGGGGATGC_x000D_	AAAC_x000D_GCATCCCCGAGCTGTTGGTGTC
S2E	M. tuberculosis	asd	plNP485	23	8	GCTGACCAACAGGTCGGGGATGC	GGGAGCTGACCAACAGGTCGGGGATGC_x000D_	AAAC_x000D_GCATCCCCGACCTGTTGGTCAGC
S5B,C	M. smegmatis	asd #1	plNP532	24	4	GTTCTCGACCTCGATCTCCTGGCC	GGGAGTTCTCGACCTCGATCTCCTGGCC_x000D_	AAAC_x000D_GGCCAGGAGATCGAGGTCGAGAAC
S5B,C	M. smegmatis	asd #2	plNP569	17	16	GCCGGACACCAACAGCT	GGGAGCCGGACACCAACAGCT_x000D_	AAAC_x000D_AGCTGTTGGTGTCCGGC
S2A-D,F, 3A,F, 4C, S5A, 5A,B	M. smegmatis	aspC	plNP530	22	8	GAGATGTGCTTGGCGTCGTCGT	GGGAGAGATGTGCTTGGCGTCGTCGT_x000D_	AAAC_x000D_ACGACGACGCCAAGCACATCTC
S2E	M. tuberculosis	aspC	plNP483	22	4	ACAATGGTGCCATCGTTGTCCA	GGGAACAATGGTGCCATCGTTGTCCA_x000D_	AAAC_x000D_TGGACAACGATGGCACCATTGT
3A	M. tuberculosis	aspC	plNP484	23	8	GCGGGCCAGATCGACCATCTGGG	GGGAGCGGGCCAGATCGACCATCTGGG_x000D_	AAAC_x000D_CCCAGATGGTCGATCTGGCCCGC
4D, S5D	M. tuberculosis	aspC	plNP627	22	15	GTGACCAGGATCTTCTCCGACA	GGGAGTGACCAGGATCTTCTCCGACA_x000D_	AAAC_x000D_TGTCGGAGAAGATCCTGGTCAC
4C	M. smegmatis	aspC	plNP531	22	6	AGACGTCGTCGACGTCGAACTT	GGGAAGACGTCGTCGACGTCGAACTT_x000D_	AAAC_x000D_AAGTTCGACGTCGACGACGTCT
5B	M. smegmatis	aspC	plNP568	23	8	GTTGAACCCCGTGCCCTGGGTCA	GGGAGTTGAACCCCGTGCCCTGGGTCA_x000D_	AAAC_x000D_TGACCCAGGGCACGGGGTTCAAC
S2D	M. smegmatis	atpE	plNP565	19	16	GCCGGCCGTGATGATGGCG	GGGAGCCGGCCGTGATGATGGCG_x000D_	AAAC_x000D_CGCCATCATCACGGCCGGC
S2E	M. tuberculosis	atpE	plNP517	23	7	GCCTCAACCAAACCGACGGTGAT	GGGAGCCTCAACCAAACCGACGGTGAT_x000D_	AAAC_x000D_ATCACCGTCGGTTTGGTTGAGGC
S2C,D	M. smegmatis	embB	plNP566	22	7	ACCAGCCGTTGGTGGAGGCGAA	GGGAACCAGCCGTTGGTGGAGGCGAA_x000D_	AAAC_x000D_TTCGCCTCCACCAACGGCTGGT
S2E	M. tuberculosis	embB	plNP519	22	4	AGGGTGAAGGTGCGCCAGCTTG	GGGAAGGGTGAAGGTGCGCCAGCTTG_x000D_	AAAC_x000D_CAAGCTGGCGCACCTTCACCCT
1C	M. smegmatis	ettA	plNP455	22	18	GAGGCCAGGTGCTGTTCGAGCC	GGGAGAGGCCAGGTGCTGTTCGAGCC_x000D_	AAAC_x000D_GGCTCGAACAGCACCTGGCCTC
1E, S2A-C, 5A, 5D	M. smegmatis	ettA	plNP449	20	8	GTCGAGCTGGGGCTCCTGCA	GGGAGTCGAGCTGGGGCTCCTGCA_x000D_	AAAC_x000D_TGCAGGAGCCCCAGCTCGAC
1E	M. smegmatis	ettA	plNP450	22	10	GGGAGATCACCACGGCGCAGCC	GGGAGGGAGATCACCACGGCGCAGCC_x000D_	AAAC_x000D_GGCTGCGCCGTGGTGATCTCCC
5C	M. tuberculosis	ettA	plNP350	23	2	ACGACACCGATCTTGGCGCCCGG	GGGAACGACACCGATCTTGGCGCCCGG_x000D_	AAAC_x000D_CCGGGCGCCAAGATCGGTGTCGT
S2D, 3F, S4B	M. smegmatis	hisH	plNP527	22	3	GCGCGGCGTAGGAATGCACGAA	GGGAGCGCGGCGTAGGAATGCACGAA_x000D_	AAAC_x000D_TTCGTGCATTCCTACGCCGCGC
S2E	M. tuberculosis	hisH	plNP479	23	1	ACCGAATTCGACCCCGCAAGCAA	GGGAACCGAATTCGACCCCGCAAGCAA_x000D_	AAAC_x000D_TTGCTTGCGGGGTCGAATTCGGT
S2D	M. smegmatis	inhA	plNP560	23	7	GCCGCCGCCCGGATTCATGATCG	GGGAGCCGCCGCCCGGATTCATGATCG_x000D_	AAAC_x000D_CGATCATGAATCCGGGCGGCGGC
S2E	M. tuberculosis	inhA	plNP514	21	9	GCATCAAATTGCATGCGTTCT	GGGAGCATCAAATTGCATGCGTTCT_x000D_	AAAC_x000D_AGAACGCATGCAATTTGATGC
S2A,B	M. smegmatis	mmpL3	plNP559	19	8	AGGACGGTCGTCGTGACGA	GGGAAGGACGGTCGTCGTGACGA_x000D_	AAAC_x000D_TCGTCACGACGACCGTCCT
S2D, 5B	M. smegmatis	mmpL3	plNP558	23	3	ATCACGACGTTGACCAGCCGGCC	GGGAATCACGACGTTGACCAGCCGGCC_x000D_	AAAC_x000D_GGCCGGCTGGTCAACGTCGTGAT
S2E	M. tuberculosis	mmpL3	plNP398	18	14	GGTTGATCAACCCGTTCT	GGGAGGTTGATCAACCCGTTCT_x000D_	AAAC_x000D_AGAACGGGTTGATCAACC
4C	M. smegmatis	mmpL3	plNP573	19	8	AACGCACCCGCGACCACCG	GGGAAACGCACCCGCGACCACCG_x000D_	AAAC_x000D_CGGTGGTCGCGGGTGCGTT
S2A,B, D	M. smegmatis	nusB	plNP549	22	8	AGCAACTCCCACACCGCGACGC	GGGAAGCAACTCCCACACCGCGACGC_x000D_	AAAC_x000D_GCGTCGCGGTGTGGGAGTTGCT
S2E	M. tuberculosis	nusB	plNP503	21	15	GCTCCGGCACATCCGCCGCGT	GGGAGCTCCGGCACATCCGCCGCGT_x000D_	AAAC_x000D_ACGCGGCGGATGTGCCGGAGC
S2D	M. smegmatis	rplA	plNP540	18	13	GGTGGCGTCCTGCTTCTT	GGGAGGTGGCGTCCTGCTTCTT_x000D_	AAAC_x000D_AAGAAGCAGGACGCCACC
S2E	M. tuberculosis	rplA	plNP494	22	6	GCAGGTTGGCCTGCTTGTCAAC	GGGAGCAGGTTGGCCTGCTTGTCAAC_x000D_	AAAC_x000D_GTTGACAAGCAGGCCAACCTGC
S2C,D	M. smegmatis	rplY	plNP539	24	8	GCTCGGTGCCCTCGATGTCCAGGG	GGGAGCTCGGTGCCCTCGATGTCCAGGG_x000D_	AAAC_x000D_CCCTGGACATCGAGGGCACCGAGC
S2E	M. tuberculosis	rplY	plNP492	22	4	GAGGGTCAACACCGCGTTGGTG	GGGAGAGGGTCAACACCGCGTTGGTG_x000D_	AAAC_x000D_CACCAACGCGGTGTTGACCCTC
5C	M. tuberculosis	tap	plNP425	23	5	GCCCTCGCGCTGCAACACCAGCC	GGGAGCCCTCGCGCTGCAACACCAGCC_x000D_	AAAC_x000D_GGCTGGTGTTGCAGCGCGAGGGC
S2AB, D	M. smegmatis	thrS	plNP555	19	6	GGCCAGAACCCAATTCGTC	GGGAGGCCAGAACCCAATTCGTC_x000D_	AAAC_x000D_GACGAATTGGGTTCTGGCC
S2E	M. tuberculosis	thrS	plNP508	22	1	AACGCCCCCGCGTAGTGCTCGG	GGGAAACGCCCCCGCGTAGTGCTCGG_x000D_	AAAC_x000D_CCGAGCACTACGCGGGGGCGTT
3A, 3F, S4B 5B	M. smegmatis	trpC	plNP529	24	6	ATTCCGCGACACGGATGACGTTGC	GGGAATTCCGCGACACGGATGACGTTGC_x000D_	AAAC_x000D_GCAACGTCATCCGTGTCGCGGAAT
3A, 4D, S5D	M. tuberculosis	trpC	plNP481	21	9	GCGGTGCCACGCACGCCGGAT	GGGAGCGGTGCCACGCACGCCGGAT_x000D_	AAAC_x000D_ATCCGGCGTGCGTGGCACCGC
4C	M. smegmatis	trpC	plNP528	23	18	GCTGGTCACCAGGCCCTCCCCGA	GGGAGCTGGTCACCAGGCCCTCCCCGA_x000D_	AAAC_x000D_TCGGGGAGGGCCTGGTGACCAGC
4D, S5D, 5C	M. tuberculosis	whiB7	plNP427	23	2	GCCTGTACCGGCAAACGCGCAGG	GGGAGCCTGTACCGGCAAACGCGCAGG_x000D_	AAAC_x000D_CCTGCGCGTTTGCCGGTACAGGC

### Sheet: RT-qPCR 
Target gene	Species	Figure used in	Forward primer sequence (5'- 3')	Reverse primer sequence (5'- 3')
sigA	M. smegmatis	S2B, 3F, S4A-C, 5B, 5D	GACTACACCAAGGGCTACAAG	TTGATCACCTCGACCATGTG
whiB7	M. smegmatis	S2B, 3F, S4A,C	GTCCATTGCGATGACTGCT	TCTCGGCGAACCACAGA
hisH	M. smegmatis	S4B	ACATGGGCTGGAATGTCG	CGTAGGAATGCACGAAGTAGAA
trpC	M. smegmatis	S4B, 5B	GTGCACACCGAGGAAGAG	ATGACGTTGCTGGGAAGG
aspC	M. smegmatis	S4B, 5B, 5D	GGTGTGGGCCAGTTGAA	GGTGTACGACATCCACGAC
mmpL3	M. smegmatis	5B	CTGGTCAACGTCGTGATGAA	GGCAGGTATTTCTCGCTGATAC
aspC promoter region- ChIP	M. smegmatis	5A	GGTTGGATTCGTTAAGGGAAATG	GTCTCATCGCTGTCCAATCA
trpC promoter region- ChIP	M. smegmatis	5A	GGTGACAGATGAGGGTGTG	CACTGTGGCCGAACTCAT
ettA	M. smegmatis	5D	TCAGTCTCGTGTGAGTCG	CTACGAAGAGAACAAGATCCAG
sigA	M. tuberculosis	5C	GTGATTTCGTCTGGGATGAAGA	TACCTTGCCGATCTGTTTGAG
ettA	M. tuberculosis	5C	GACAACAGCAGTTTGCACAG	GACGAGCTGATGGAAGAGATG
whiB7	M. tuberculosis	5C	CAGACAAAGATTGCCGGTTT	ACACACAGTGTCTTGGCTAC
aspC	M. tuberculosis	5C	AAGGTCAGGCACAACATATCC	TGTTGGCGGACGAAATCTAC
